# Induction of TFEB promotes Kupffer cell survival and reduces lipid accumulation and inflammation in MASLD

**DOI:** 10.1101/2025.04.19.649650

**Authors:** Mandy M. Chan, Sabine Daemen, Wandy Beatty, Kathleen Byrnes, Kevin Cho, Daniel Ferguson, Arick C. Park, Christina F. Fu, Zhen Guo, Natalie Feldstein, Christopher Park, Kira L. Florczak, Li He, Bin Q. Yang, Ali Javaheri, Gary Patti, Brian Finck, Babak Razani, Joel D. Schilling

**Affiliations:** Department of Medicine, Washington University in St. Louis, St. Louis, MO, USA; Department of Medicine, Cardiovascular Research Institute Maastricht, Maastricht University Medical Center, The Netherlands; Department of Molecular Microbiology, Washington University in St. Louis, St. Louis, MO, USA; Department of Pathology and Immunology, Washington University in St. Louis, St. Louis, MO, USA; Department of Chemistry, Siteman Cancer Center, Center for Metabolomics and Isotope Tracing, Washington University in St. Louis, St. Louis, MO 63110, USA; Department of Medicine, Center for Human Nutrition, Washington University in St. Louis, St. Louis, MO 63110, USA; Divison of Cardiology, Massachusetts General Hospital, Harvard Medical School, Boston, MA, USA; Vascular Medicine Institute, Department of Medicine, University of Pittsburgh School of Medicine and UPMC, Pittsburgh, PA, USA

**Keywords:** macrophages, oxidative stress, ferroptosis, lipid peroxidation, *de novo* lipogenesis

## Abstract

Kupffer cells (KCs) are the tissue-resident macrophage of the liver where they serve a critical role in maintaining liver tissue homeostasis and as a filter for circulation. The composition of liver macrophages changes during metabolic dysfunction-associated liver disease (MASLD), with the loss of resident KCs being a hallmark of disease progression. The mechanism(s) and consequences of KC death in metabolic liver disease have yet to be defined. Transcription factor EB (TFEB) is a master regulator of lysosome function and lipid metabolism which has been shown to protect macrophages from lipid stress in atherosclerosis. We hypothesized that TFEB would improve KC fitness in MASLD. To investigate this possibility, we created a transgenic mice in which TFEB was induced specifically in KCs. We found that TFEB induction protected KCs from cell death in two mouse models of MASLD. KC preservation through TFEB induction reduced liver steatosis via a mechanism that was dependent on macrophage lysosomal lipolysis and mitochondrial fatty acid oxidation. The protection from cell death in TFEB KCs was the result of reduced oxidative stress and ferroptosis through a mechanism that involved enhanced NADPH levels. Together, we provide evidence that TFEB promotes KC fitness during MASLD and orchestrates beneficial effects on liver pathology, thus providing potential targets to develop cell-specific therapeutics.
