## Supplemental Table 1 for "Induction of TFEB promotes Kupffer cell survival and reduces lipid accumulation and inflammation in MASLD"

### Sheet: qPCR primers
SDC - qPCR primers
Target	Forward/Reverse	Sequences (5’ to 3’)
m36b4	Forward	ATC CCT GAC GCA CCG CCG TGA
m36b4	Reverse	TGC ATC TGC TTG GAG CCC ACG TT
mTfeb	Forward	GGA GCC AGA GCT GCT TGT TA
mTfeb	Reverse	CAA GGC CTC TGT GGA TTA CA
mTfe3	Forward	GGAAACAGAGAAGTCTCCCTTAAA
mTfe3	Reverse	CTGAGTGGGTGGGTTCAATAA
mCtsb	Forward	GAT CAA GGA CCA CCA CAT CC
mCtsb	Reverse	CTT AGG AGT GCA CGG GAG AG
mCtsd	Forward	GAC AGC TCC CCG TGG TAG TA
mCtsd	Reverse	CAA CAG AAG CTG GTG GAC AA
mLamp1	Forward	ACATCAGCCCAAATGACACA
mLamp1	Reverse	GGCTAGAGCTGGCATTCATC
mLipa	Forward	CGCAAACGTCTTCTTCCTGC
mLipa	Reverse	TTTTGCACAGAAGTTCCCGC
mCpt1a	Forward	TTG GAA GTC TCC CTC CTT CA
mCpt1a	Reverse	GCC CAT GTT GTA CAG CTT CC
mCd36	Forward	CGC ACA TTG AGA TTC TTT TCC
mCd36	Reverse	TCC TTT AAG GTC GAT TTC AGA TC
mPparg	Forward	GTACTGTCGGTTTCAGAAGTGCC
mPparg	Reverse	ATCTCCGCCAACAGCTTCTCCT
mGdf15	Forward	CTGGCAATGCCTGAACAACG
mGdf15	Reverse	GGTCGGGACTTGGTTCTGAG
mGdf15 (1st and 2nd exon)	Forward	AGCCGAGAGGACTCGAACTCAG
mGdf15 (1st and 2nd exon)	Reverse	GGTTGACGCGGAGTAGCAGCT
mLc3	Forward	CGT CCT GGA CAA GAC CAA GT
mLc3	Reverse	ATT GCT GTC CCG AAT GTC TC
mSqstm1	Forward	GCT GCC CTA TAC CCA CAT CT
mSqstm1	Reverse	CGC CTT CAT CCG AGA AAC
mBeclin	Forward	AATCTAAGGAGTTGCCGTTATTAC
mBeclin	Reverse	CCAGTGTCTTCAATCTTGCC
mFasn	Forward	TGG GTA ATC CAT AGA GCC GAG
mFasn	Reverse	GGA GGT GGT GAT AGC CGG TAT
mScd1	Forward	TTC TTG CGA TAC ACT CTG GTG C
mScd1	Reverse	CGG GAT TGA ATG TTC TTG TCG T
mMcad	Forward	ATG GCC GCC ACA TCA GA
mMcad	Reverse	ATC ATC CGG AAC CTG GAG G
mCidec	Forward	ATG GAC TAC GCC ATG AAG TCT
mCidec	Reverse	CGG TGC TAA CAC GAC AGG G
mCpt2	Forward	GATGGCTGAGTGCTCCAAATACC
mCpt2	Reverse	GCTGCCAGATACCGTAGAGCAA
mCol1a2	Forward	TTCTGTGGGTCCTGCTGGGAAA
mCol1a2	Reverse	TTGTCACCTCGGATGCCTTGAG
mCol3a1	Forward	GACCAAAAGGTGATGCTGGACAG
mCol3a1	Reverse	CAAGACCTCGTGCTCCAGTTAG
mGpx3	Forward	ATCCTGCCTTCTGTCCCTGCTC
mGpx3	Reverse	TGGTGAGGGCTCCATACTCGTA
mSod1	Forward	CAAGCGGTGAACCAGTTGTG
mSod1	Reverse	TGAGGTCCTGCACTGGTAC
mSod2	Forward	GCCTGCACTGAAGTTCAATG
mSod2	Reverse	ATCTGTAAGCGACCTTGCTC
mGsr	Forward	GACACCTCTTCCTTCGACTACC
mGsr	Reverse	CCCAGCTTGTGACTCTCCAC
mGpx4	Forward	CCTCTGCTGCAAGAGCCTCCC
mGpx4	Reverse	CTTATCCAGGCAGACCATGTGC
mCat	Forward	CGGCACATGAATGGCTATGGATC
mCat	Reverse	AAGCCTTCCTGCCTCTCCAACA
mPrdx1	Forward	TGCCAAGTGATTGGCGCTTCTG
mPrdx1	Reverse	AGCAATGGTGCGCTTGGGATCT
mG6pd	Forward	CCGGAAACTGGCTGTGCGCT
mG6pd	Reverse	CCAGGTCACCCGATGCACCC
mPgd	Forward	ATGGCCCAAGCTGACATTG
mPgd	Reverse	GCACAGACCACAAATCCATGAT
mAcly	Forward	GCCAGCGGGAGCACATC
mAcly	Reverse	CTTTGCAGGTGCCACTTCATC
mAcss2	Forward	ACCAGTTAAGAGGCCATGTC
mAcss2	Reverse	GTACAAGATGAAGAGTGGGTCC
mAcc1	Forward	GATGGTTTGGCCTTTCACAT
mAcc1	Reverse	GAAGCCACAGTGAAATCTCG
mFasn	Forward	TGG GTA ATC CAT AGA GCC GAG
mFasn	Reverse	GGA GGT GGT GAT AGC CGG TAT
mScd1	Forward	TTC TTG CGA TAC ACT CTG GTG C
mScd1	Reverse	CGG GAT TGA ATG TTC TTG TCG T
mScd2	Forward	TGC CTT GTA TGT TCT GTG GC
mScd2	Reverse	TCC TGC AAG CTC TAC ACC TG
mInsig1	Forward	TCACAGTGACTGAGCTTCAGCA
mInsig1	Reverse	TCATCTTCATCACACCCAGGAC
mInsig2	Forward	CGTGACACTTTTTCCACCAG
mInsig2	Reverse	GGGTACAACAGCCCAATCAC
mSrebp1c	Forward	CGGAGCCATGGATTGCACATT
mSrebp1c	Reverse	CTGTCTCACCCCCAGCATAG
